# Ecological Filtering is a Better Predictor of Microbiome Assembly than Coevolution in Marine Sponges

**DOI:** 10.64898/2026.02.08.704580

**Authors:** Joëlle van der Sprong, Vani Tirumalasetty, Simone Schätzle, Oliver Voigt, Dirk Erpenbeck, Gert Wörheide, Sergio Vargas

**Affiliations:** Department of Earth and Environmental Sciences, Palaeontology and Geobiology, Ludwig-Maximilians-Universität München, Munich, Germany; GeoBio-Center, Ludwig-Maximilians-Universität München, Munich, Germany; SNSB–Bavarian State Collections of Palaeontology and Geology, Munich, Germany

**Keywords:** Sponge Microbiome, Phylogenomics, Phylosymbiosis, Haplosclerida, Target Capture Enrichment, Convergence, Host-Specificity

## Abstract

Understanding how microbiomes evolve in concert with their hosts is crucial for understanding the evolutionary dynamics of complex holobionts. Phylosymbiosis describes a pattern in which microbial community relationships parallel host phylogeny. Although often interpreted as evidence for host–microbiome co-diversification, phylosymbiosis can also arise from ecological filtering, a process in which hosts with similar physiology or morphological characteristics select for similar microbial communities independent of host relatedness. Here, we test co-diversification and ecological filtering as alternative explanations for phylosymbiosis in marine sponges (Order Haplosclerida) from the Red Sea. We inferred a robust host phylogeny using 1,153 target-captured genome-wide loci from 144 specimens and characterised their prokaryotic microbiomes via V4 16S rRNA gene amplicon sequencing. Host clade identity explained ∼50% of the microbiome. However, topological analyses revealed high incongruence between host phylogeny and microbial community composition, and phylogenetic distance was only weakly correlated with microbiome dissimilarity. Partial Mantel tests confirmed that geography did not affect this signal. Trait-based analyses comparing high versus low microbial abundance (HMA–LMA) phenotypes, that are linked to sponge filtration physiology, revealed that this classification was a better predictor of microbiome composition than phylogenetic distance. Furthermore, phylogenetically distant clades with convergent HMA characteristics harboured similar microbiome profiles but had unique amplicon sequence variant (ASV) compositions, with between-trait dissimilarity exceeding within-trait dissimilarity. This demonstrates that sponge–microbiome associations are more influenced by ecological filtering than by host–microbe co-diversification, and suggests that sponge holobionts may be better understood as ecological consortia than as coevolved units.
