## Supplementary material for "Ecological Filtering is a Better Predictor of Microbiome Assembly than Coevolution in Marine Sponges": Table S1

### Sheet: Sheet1
Table S1. Background information and summary statistics of the sequencing data of the Red Sea haplosclerids included in this study.
ID	Clade assignment	Museum ID	Family	Species	Collection date	Region	Loc. I	Loc. II	Latitude	Longitude	Depth (m)	Habitat	Preservation	Year DNA extracted	Total # Raw Reads	Total # Trimmed Reads	# CSEs	# Contigs	Total bp	mean length contigs (b)	min length contigs (bp)	max length contigs (bp)	contigs >1kb	BioProject	Reference	Notes
GW3005	G01	SNSB-BSPG.GW3005	Callyspongiidae	Chalinula sp.	2013-04-23	Red Sea	Thuwal Reefs	Shi'b Esfenj	22.2163	38.9486	12	Backreef	>95% EtOH	2021	522132	496200	306	13853	4104029	296	56	2259	21	PRJEB60480	Van der Sprong et al. 2024
GW3030	G01				2013-04-24	Red Sea	Thuwal Reefs	Sodfa	20.2011	38.9586	9	Backreef	>95% EtOH	2021	562856	532020	314	16160	4914652	304	56	2363	64	PRJEB102953	This study
GW3314	G01				2013-09-04	Red Sea	Saudi-Arabia	Al-Wajh	26.0583	36.5947	5	Fringing reef	>95% EtOH	2021	590566	558248	304	10902	2940120	270	56	1280	4	PRJEB102953	This study
GW4193	G01				2017-05-03	Red Sea	Farasan Banks	Shi'b Maras	18.8678	40.3819		Offshore reef	>95% EtOH	2021	760542	683862	311	19122	5783630	302	56	2602	60	PRJEB102953	This study
GW4194	G01				2017-05-03	Red Sea	Farasan Banks	Shi'b Maras	18.8678	40.3819		Offshore reef	>95% EtOH	2021	1360148	1274734	312	117354	35126986	299	56	4775	573	PRJEB102953	This study
GW4283	G01				2017-05-04	Red Sea	Farasan Banks	Awol Marah	19.0564	40.5739	24	Midshore reef	>95% EtOH	2021	495074	449502	355	17457	4612893	264	56	1616	14	PRJEB102953	This study
GW3014	G02				2013-04-23	Red Sea	Thuwal Reefs	Shi'b Esfenj	22.2164	38.9486	12	Backreef	>95% EtOH	2021	939180	878250	422	14377	4380282	305	56	2311	200	PRJEB102953	This study
GW3576	G02				2013-06-24	Red Sea	Saudi-Arabia	Al Khorayba	27.7781	35.4183	1	Sandy, rocky bottom, coral patches, coral reef	>95% EtOH	2021	1083812	1012872	421	11509	3256450	283	56	1632	18	PRJEB102953	This study
GW3582	G02				2013-06-24	Red Sea	Saudi-Arabia	Al Khorayba	27.7781	35.4183	1	Sandy, rocky bottom, coral patches, coral reef	>95% EtOH	2021	1146724	1078012	519	12991	3802486	293	55	1468	28	PRJEB102953	This study
GW3047	G03				2013-04-24	Red Sea	Thuwal Reefs	Sodfa	20.2011	38.9586	9	Backreef	>95% EtOH	2021	897328	838836	905	9850	3558290	361	56	3490	377	PRJEB102953	This study
GW4094	G03				2017-05-01	Red Sea	Farasan Banks	Fantasy	19.6539	40.0194	25	Offshore reef, reef slope, exposed	>95% EtOH	2021	1740914	1648984	503	15092	4718782	313	56	3168	278	PRJEB102953	This study
GW4377	G03				2017-05-05	Red Sea	Farasan Banks	Two Wall	19.2967	40.6844	18	Midshore reef	>95% EtOH	2021	2230032	2130162	483	20143	5872052	292	56	2564	96	PRJEB102953	This study
GW5854	G04				2012-02-21	Red Sea	Saudi-Arabia, Farasan Islands	East of Farasan, dive from boat; RSS1-2012 St.16	16.8444	42.0239			>95% EtOH	2021	1748884	1570696	661	63770	18076816	283	55	8962	588	PRJEB102953	This study
GW5936	G04	SMF.12223	Niphatidae	Amphimedon aff. jalae	2012-02-24	Red Sea	Saudi Arabia, Farasan Islands	RSS1-2012 Station 28	16.7286	42.1794	12	Hard substrate (close to shore dead reef structures)	>95% EtOH	2021	949536	855718	810	13080	4525336	346	56	3675	377	PRJEB60480	Van der Sprong et al. 2024
GW5970	G04				2012-02-26	Red Sea	Saudi Arabia, Farasan Islands	Dumsuk Island; RSS1-2012 St. 35	16.5436	42.0569			>95% EtOH	2021	1848022	1686256	766	22036	6664288	302	56	3876	257	PRJEB102953	This study
GW5971	G04				2012-02-26	Red Sea	Saudi Arabia, Farasan Islands	Dumsuk Island; RSS1-2012 St. 35	16.5436	42.0569			>95% EtOH	2021	1085170	994024	803	72929	20013692	274	51	4195	434	PRJEB102953	This study
GW5998	G04	SMF.12224	Niphatidae	Amphimedon aff. jalae	2012-02-27	Red Sea	Saudi Arabia, Farasan Islands	Abqar Island, RSS1-2012 Station 37;diving from boat	16.6188	41.934	12	Island fringing reef	>95% EtOH	2021	1984478	1845810	616	17409	5367796	308	56	2120	147	PRJEB60480	Van der Sprong et al. 2024
GW3074	G04				2013-04-25	Red Sea	Thuwal Reefs	Shi'b Nazar South	22.3192	38.8544	20	Reef front	>95% EtOH	2021	1522410	1324878	762	19990	5150141	258	56	2139	71	PRJEB102953	This study
GW3078	G04				2013-04-25	Red Sea	Thuwal Reefs	Shi'b Nazar South	22.3192	38.8544	20	Reef front	>95% EtOH	2021	1660298	1498744	696	20237	5971529	295	56	2082	104	PRJEB102953	This study
GW3134	G04				2013-04-27	Red Sea	Thuwal Reefs	Qita al-Kirsh W	22.4327	38.9933	43	Frontreef	>95% EtOH	2021	615494	545406	615	7123	2774138	389	56	2860	308	PRJEB102953	This study
GW3217	G04				2013-09-04	Red Sea	Saudi-Arabia	Al-Wajh	25.625	36.8539	6	Fringing reef	>95% EtOH	2021	2615582	2386876	654	75877	24608672	324	55	6887	1462	PRJEB102953	This study
GW4229	G04				2017-05-03	Red Sea	Farasan Banks	Miskah Island	18.8181	40.6422	20	Midshore reef	>95% EtOH	2021	1708824	1525252	797	77484	21468318	277	54	3529	536	PRJEB102953	This study
GW4340	G04				2017-05-04	Red Sea	Farasan Banks	Pacman	19.1917	40.5786	8.5	Midshore reef	>95% EtOH	2021	2313702	2219428	755	135873	42029703	309	56	8400	1709	PRJEB102953	This study
GW4409	G04				2017-05-05	Red Sea	Farasan Banks	Lebanon Reef	19.4336	40.6108	22	Midshore reef	>95% EtOH	2021	1081648	1001470	752	19120	5416807	283	56	1655	38	PRJEB102953	This study
GW4507	G04	SMF.12230	Niphatidae	Amphimedon chloros	2017-05-06	Red Sea	Farasan Banks	Ghubbat North Channel	19.7001	40.7064	8	Inshore reef	>95% EtOH	2021	895662	818664	878	17077	4984147	292	56	3246	61	PRJEB60480	Van der Sprong et al. 2024
GW5894	G05	SMF.12225	Niphatidae	Amphimedon sp.	2012-02-23	Red Sea	Saudi Arabia, Farasan Islands	RSS1-2012 Station 10	16.7188	42.065	10	Enclosed bay with shallow reef fringe and foreshore sandy bottom	>95% EtOH	2021	2115246	1974272	698	144337	42273592	293	50	5573	1342	PRJEB60480	Van der Sprong et al. 2024
GW6169	G05				2012-03-07	Red Sea	Saudi Arabia, north east of Al Lith	RSS1-2012 St. 66	20.1997	40.0442		Bottom under overhang	>95% EtOH	2021	1409644	1313750	709	18397	5339934	290	56	2753	36	PRJEB102953	This study
GW3257	G06	SNSB-BSPG.GW3257	Petrosiidae	Neopetrosia sp.	2013-09-04	Red Sea	Saudi-Arabia	Al-Wajh	26.0583	36.5947	2	Reef flat, algae, sandy bottom with fossil rocks	>95% EtOH	2021	886648	783272	469	18528	5998226	324	56	2307	200	PRJEB60480	Van der Sprong et al. 2024
GW3263	G06				2013-09-04	Red Sea	Saudi-Arabia	Al-Wajh	26.0583	36.5947	2	Reef flat, algae, sandy bottom with fossil rocks	>95% EtOH	2021	1166138	1068840	465	96642	25584796	265	56	5353	323	PRJEB102953	This study
GW3265	G06				2013-09-04	Red Sea	Saudi-Arabia	Al-Wajh	26.0583	36.5947	2	Reef flat, algae, sandy bottom with fossil rocks	>95% EtOH	2021	1403000	1265558	466	47489	14260743	300	56	5855	263	PRJEB102953	This study
GW3294	G06				2013-09-04	Red Sea	Saudi-Arabia	Al-Wajh	25.6172	36.8881		Fringing reef	>95% EtOH	2021	1523284	1406722	510	137591	35729841	260	54	4455	204	PRJEB102953	This study
GW5889	G07				2012-02-23	Red Sea	Saudi-Arabia, Farasan Islands	RSS1-2012 St. 10	16.7188	42.065			>95% EtOH	2021	8301536	7850846	1032	131511	47642331	362	56	18963	4064	PRJEB102953	This study
GW6114	G07	SMF.12226	Niphatidae	Amphimedon dinae	2012-03-05	Red Sea	Saudi Arabia, north east of Al Lith	RSS1-2012 Station 50	20.2636	39.9853	4.5	Shallow friinging reef	>95% EtOH	2021	2429858	2308580	738	111506	32221117	289	56	5311	1263	PRJEB60480	Van der Sprong et al. 2024
GW6134	G07	SMF.12227	Chalinidae	Chalinula aff. milnei	2012-03-05	Red Sea	Saudi Arabia, north east of Al Lith	RSS1-2012 Station 51	20.2454	40.001	9	Inshore fringing reef (gently sloping)	>95% EtOH	2021	3177072	3027068	1140	106145	37940401	357	56	16929	3687	PRJEB60480	Van der Sprong et al. 2024
GW3065	G07				2013-04-25	Red Sea	Thuwal Reefs	Shi'b Nazar South	22.3192	38.8544	20	Reef front	>95% EtOH	2021	4854430	4450410	1104	26611	7746133	291	56	3869	402	PRJEB102953	This study
GW4298	G07				2017-05-04	Red Sea	Farasan Banks	Titan reef	19.1933	40.5242	18	Midshore reef	>95% EtOH	2021	4695054	4442808	1037	16856	5716508	339	56	3111	744	PRJEB102953	This study
GW4299	G07				2017-05-04	Red Sea	Farasan Banks	Titan reef	19.1933	40.5242	18	Midshore reef	>95% EtOH	2021	5287716	5015902	1016	15124	5150526	341	55	3136	792	PRJEB102953	This study
GW4310	G07				2017-05-04	Red Sea	Farasan Banks	Pacman	19.1917	40.5786	8.5	Midshore reef	>95% EtOH	2021	3208178	3050568	1073	117864	39656328	336	54	10617	3473	PRJEB102953	This study
GW4433	G07	SNSB-BSPG.GW4433	Chalinidae	Chalinula aff. milnei	2017-05-06	Red Sea	Farasan Banks	Safiq Island	19.5405	40.7517	8	Inshore reef	>95% EtOH	2021	2985518	2809910	1158	16682	5434364	326	55	3068	341	PRJEB60480	Van der Sprong et al. 2024
GW5926	G08				2012-02-24	Red Sea	Saudi Arabia, Farasan Islands	RSS1-2012 St. 28	16.7286	42.1794		Dive from boat near harbour	>95% EtOH	2021	11685310	10926406	1039	97475	36282335	372	55	7232	3358	PRJEB102953	This study
GW3068	G08				2013-04-25	Red Sea	Thuwal Reefs	Shi'b Nazar South	22.3192	38.8544	20	Reef front	>95% EtOH	2021	4574006	4261672	946	13270	5637155	425	56	5046	1385	PRJEB102953	This study
GW4285	G08	SNSB-BSPG.GW4285		Chalinula sp.	2017-05-04	Red Sea	Farasan Banks	Awol Marah	19.0564	40.5739	24	Midshore reef	>95% EtOH	2021	10444808	9982608	929	32694	9968581	305	55	3149	632	PRJEB102953	This study
GW4301	G08				2017-05-04	Red Sea	Farasan Banks	Titan reef	19.1933	40.5242	18	Midshore reef	>95% EtOH	2021	3708306	3468204	1106	19025	6082120	320	56	5584	349	PRJEB102953	This study
GW4434	G08				2017-05-06	Red Sea	Farasan Banks	Safiq Island	19.5405	40.7517	8	Inshore reef	>95% EtOH	2021	4276392	4026436	595	22952	7389444	322	56	5112	569	PRJEB102953	This study
GW6053	G09				2012-03-02	Red Sea	Saudi Arabia, North of Qunfudhah	RSS1-2012 St. 47	19.1947	41.0386		Hard substrate on foot of reef wall	>95% EtOH	2021	907270	852796	640	16534	4578073	277	56	1698	33	PRJEB102953	This study
GW3018	G09	SNSB-BSPG.GW3018	Chalinidae	Haliclona sp.	2013-04-23	Red Sea	Thuwal Reefs	Shi'b Esfenj	22.2163	38.9486	12	Backreef	>95% EtOH	2021	1524952	1431216	510	12342	3604591	292	56	3258	25	PRJEB60480	Van der Sprong et al. 2024
GW3107	G09				2013-04-26	Red Sea	Thuwal Reefs	Shi'b Nazar North East	22.342	38.8542	15	Backreef	>95% EtOH	2021	1113544	1040922	474	14065	4434072	315	51	2936	219	PRJEB102953	This study
GW3108	G09	SNSB-BSPG.GW3108	Chalinidae	Haliclona sp.	2013-04-26	Red Sea	Thuwal Reefs	Shi'b Nazar North East	22.342	38.8542	15	Backreef	>95% EtOH	2021	905164	847214	475	10512	3018249	287	56	2716	31	PRJEB60480	Van der Sprong et al. 2024
GW4305	G09				2017-05-04	Red Sea	Farasan Banks	Pacman	19.1917	40.5786	8.5	Midshore reef	>95% EtOH	2021	1333528	1260360	827	21681	6172107	285	56	2405	55	PRJEB102953	This study
GW3124	G10				2013-04-27	Red Sea	Thuwal Reefs	Qita al-Kirsh W	22.4327	38.9933	43	Frontreef	>95% EtOH	2021	249448	232230	127	13092	3425022	262	56	1757	9	PRJEB102953	This study
GW3125	G10				2013-04-27	Red Sea	Thuwal Reefs	Qita al-Kirsh W	22.4327	38.9933	43	Frontreef	>95% EtOH	2021	1726754	1613882	500	98785	27573410	279	56	5206	577	PRJEB102953	This study
GW3127	G10				2013-04-27	Red Sea	Thuwal Reefs	Qita al-Kirsh W	22.4327	38.9933	43	Frontreef	>95% EtOH	2021	3345852	3147636	458	185634	59321314	320	49	18713	4943	PRJEB102953	This study
GW3010	G11	SNSB-BSPG.GW3010	Callyspongiidae	Callyspongia (Callyspongia) siphonella	2013-04-23	Red Sea	Thuwal Reefs	Shi'b Esfenj	22.2163	38.9486	12	Backreef	>95% EtOH	2021	2125282	1979898	461	12883	3599656	279	56	3333	26	PRJEB60480	Van der Sprong et al. 2024
GW3077	G11				2013-04-25	Red Sea	Thuwal Reefs	Shi'b Nazar South	22.3192	38.8544	20	Reef front	>95% EtOH	2021	2957010	2661860	649	92683	26196287	283	56	5484	729	PRJEB102953	This study
GW3123	G11	SNSB-BSPG.GW3123	Callyspongiidae	Callyspongia (Callyspongia) siphonella	2013-04-27	Red Sea	Thuwal Reefs	Qita al-Kirsh W	22.4327	38.9933	43	Frontreef	>95% EtOH	2021	2272790	2074904	542	25798	7604962	295	56	3029	290	PRJEB60480	Van der Sprong et al. 2024
GW3523	G11				2013-09-04	Red Sea	Saudi-Arabia	Al Khorayba	27.8997	35.0681	11	Seaward slope with corals	>95% EtOH	2021	1536108	1419004	403	13167	3960525	301	56	4762	94	PRJEB102953	This study
GW5796	G12				2012-02-19	Red Sea	Saudi-Arabia, Farasan Islands	Khatib, infront of coast guard station; RSS1-2012 St.1	16.9156	41.8458		Stone blocks, grown with algae, only few corals	>95% EtOH	2021	633322	604488	343	20329	5422759	267	56	1346	11	PRJEB102953	This study
GW5850	G12				2012-02-21	Red Sea	Saudi-Arabia, Farasan Islands	RSS1-2012 St. 14	16.8203	42.4091			>95% EtOH	2021	642004	614750	341	23608	6332243	268	56	1511	14	PRJEB102953	This study
GW5973	G12				2012-02-26	Red Sea	Saudi Arabia, Farasan Islands	Dumsuk Island; RSS1-2012 St. 35	16.5436	42.0569			>95% EtOH	2021	680426	651724	317	22469	6113588	272	56	1493	15	PRJEB102953	This study
GW6016	G12				2012-03-01	Red Sea	Saudi Arabia, Qunfudhah	RSS1-2012 St. 46	19.0447	41.0369		Reef with small sandy island SW of Qunfudhah	>95% EtOH	2021	1396172	1312412	442	40554	11612470	286	56	3161	366	PRJEB102953	This study
GW6026	G12				2012-03-01	Red Sea	Saudi Arabia, Qunfudhah	RSS1-2012 St. 46	19.0447	41.037		Reef with small sandy island SW of Qunfudhah	>95% EtOH	2021	450048	420354	295	19968	5487754	275	56	1751	53	PRJEB102953	This study
GW6193	G12				2012-03-01	Red Sea	Saudi Arabia, west of Jazan	RSS1-2012 Trawling St. 11	16.8389	42.4261	23		>95% EtOH	2021	1641958	1577986	395	26019	6957734	267	56	2556	31	PRJEB102953	This study
GW6197	G12				2012-03-01	Red Sea	Saudi Arabia, west of Jazan	RSS1-2012 Trawling St. 11	16.8389	42.4261	23		>95% EtOH	2021	826716	791448	309	21946	5743808	262	54	2064	24	PRJEB102953	This study
GW6198	G12				2012-03-01	Red Sea	Saudi Arabia, west of Jazan	RSS1-2012 Trawling St. 11	16.8389	42.4261	23		>95% EtOH	2021	1038322	974878	306	23183	6228812	269	56	2140	30	PRJEB102953	This study
GW3119	G12				2013-04-27	Red Sea	Thuwal Reefs	Qita al-Kirsh W	22.4328	38.9933	43	Frontreef	>95% EtOH	2021	376212	356342	288	12942	3418739	264	56	1455	3	PRJEB102953	This study
GW3122	G12	SNSB-BSPG.GW3122	Petrosiidae	Xestospongia testudinaria	2013-04-27	Red Sea	Thuwal Reefs	Qita al-Kirsh W	22.4327	38.9933	43	Frontreef	>95% EtOH	2021	379886	360248	284	18136	4748861	262	56	1228	8	PRJEB60480	Van der Sprong et al. 2024
GW4082	G12				2017-05-01	Red Sea	Farasan Banks	Fantasy	19.6539	40.0194	21	Offshore reef, exposed on reef slope	>95% EtOH	2021	950880	900934	358	23258	6910964	297	56	2673	213	PRJEB102953	This study
GW4191	G12	SNSB-BSPG.GW4191	Petrosiidae	Xestospongia testudinaria	2017-05-03	Red Sea	Farasan Banks	Shi'b Maras	18.8679	40.382	20	Offshore reef	>95% EtOH	2021	1000354	937400	269	112060	28217225	252	55	3678	140	PRJEB60480	Van der Sprong et al. 2024
GW4284	G12				2017-05-04	Red Sea	Farasan Banks	Awol Marah	19.0564	40.5739	24	Midshore reef	>95% EtOH	2021	313294	291902	285	15208	4266934	281	56	2477	49	PRJEB102953	This study
GW4286	G12				2017-05-04	Red Sea	Farasan Banks	Awol Marah	19.0564	40.5739	24	Midshore reef	>95% EtOH	2021	235994	220342	351	11495	3286264	286	56	2181	41	PRJEB102953	This study
GW4374	G12	SNSB-BSPG.GW4374	Petrosiidae	Xestospongia testudinaria	2017-05-05	Red Sea	Farasan Banks	Two Wall	19.2968	40.6843	18	Midshore reef	>95% EtOH	2021	811610	778754	322	20836	6233765	299	56	3169	148	PRJEB60480	Van der Sprong et al. 2024
GW4431	G12				2017-05-06	Red Sea	Farasan Banks	Safiq Island	19.5406	40.7517	8	Inshore reef	>95% EtOH	2021	711362	677730	806	27946	7567527	271	56	2151	34	PRJEB102953	This study
GW3387	G13				2013-09-04	Red Sea	Saudi-Arabia	Al-Wajh	26.0589	36.6436	3.5	Coral reef	>95% EtOH	2021	1225524	1159048	240	10002	2986748	299	56	3144	23	PRJEB102953	This study
GW3443	G13				2013-09-04	Red Sea	Saudi-Arabia	Duba	27.6186	35.5197	7	Fringing reef	>95% EtOH	2021	1311076	1245072	232	26550	8084491	305	56	3097	110	PRJEB102953	This study
GW3488	G13				2013-09-04	Red Sea	Saudi-Arabia	Duba	27.3444	35.6947	8	Fringing reef	>95% EtOH	2021	417866	393492	239	11087	2997225	270	56	2997	4	PRJEB102953	This study
GW6141	G14				2012-03-06	Red Sea	Saudi Arabia, north east of Al Lith	RSS1-2012 St. 58	20.2003	40.1183		Stones and coral rubble at pier over reef flat	>95% EtOH	2021	1390058	1318522	654	11448	3479764	304	56	2974	29	PRJEB102953	This study
GW3236	G14				2013-09-04	Red Sea	Saudi-Arabia	Al-Wajh	26.2467	36.4467	1	Reef flat	>95% EtOH	2021	1447926	1370948	477	9634	2995453	311	56	5087	58	PRJEB102953	This study
GW3250	G14				2013-09-04	Red Sea	Saudi-Arabia	Al-Wajh	26.2467	36.4467	1	Reef flat	>95% EtOH	2021	1423204	1345592	471	9244	2806454	304	56	3471	32	PRJEB102953	This study
GW5831	G15				2012-02-20	Red Sea	Saudi-Arabia, Farasan Islands	RSS1-2012 St. 7	16.8442	42.3544		Near Mangrove, below rocks	>95% EtOH	2021	3786960	3615506	921	16987	5070533	298	56	1987	142	PRJEB102953	This study
GW4147	G15				2017-05-02	Red Sea	Farasan Banks	Murabit Al Khali	19.0167	40.4689	27	Offshore reef, on reef wall, encursting	>95% EtOH	2021	1915932	1829446	814	96120	29404396	306	55	9295	1426	PRJEB102953	This study
GW4293	G15				2017-05-04	Red Sea	Farasan Banks	Titan reef	19.1933	40.5242	18	Midshore reef	>95% EtOH	2021	1743620	1647274	847	13892	4335953	312	56	3300	294	PRJEB102953	This study
GW4476	G15				2017-05-06	Red Sea	Farasan Banks	Ghubbat Bay	19.6758	40.7767		Inshore reef	>95% EtOH	2021	2604588	2482158	847	16536	4990854	302	56	2242	314	PRJEB102953	This study
GW6018	G16	SMF.12222	Callyspongiidae	Arenosclera arabica	2012-03-01	Red Sea	Saudi Arabia, Qunfudhah	RSS1-2012 Station 46	19.0447	41.037	8	Island fringing reef	>95% EtOH	2021	3374836	3227842	875	15331	4597162	300	56	2069	117	PRJEB60480	Van der Sprong et al. 2024
GW3145	G16				2013-04-28	Red Sea	Thuwal Reefs	Palace Reef North	22.3056	38.9622	15	Coral garden	>95% EtOH	2021	3494594	3329152	888	16713	4785592	286	54	1685	101	PRJEB102953	This study
GW4109	G16				2017-05-01	Red Sea	Farasan Banks	Shi'b Ammar	19.5708	40.0086	5	Offshore reef, reef wall	>95% EtOH	2021	5167360	4956126	868	22797	6748331	296	56	2140	175	PRJEB102953	This study
GW4146	G16	SNSB-BSPG.GW4146	Callyspongiidae	Arenosclera arabica	2017-05-02	Red Sea	Farasan Banks	Murabit Al Khali	19.0166	40.4689	27	Offshore reef, on dead coral branch on reef wall	>95% EtOH	2021	1546048	1479958	869	73663	25091672	341	54	9401	2289	PRJEB60480	Van der Sprong et al. 2024
GW4187	G16				2017-05-03	Red Sea	Farasan Banks	Shi'b Maras	18.8678	40.3819		Offshore reef	>95% EtOH	2021	5584508	5240604	802	65182	21191620	325	56	15882	1429	PRJEB102953	This study
GW4246	G16	SNSB-BSPG.GW4246	Callyspongiidae	Arenosclera arabica	2017-05-03	Red Sea	Farasan Banks	Tidhkar Island	18.945	40.6198	12	Midshore reef	>95% EtOH	2021	3750418	3581578	890	24438	5016314	332	56	3397	541	PRJEB102953	This study
GW4249	G16				2017-05-03	Red Sea	Farasan Banks	Tidhkar Island	18.945	40.6198	12	Midshore reef	>95% EtOH	2021	2266430	2126732	880	15917	5375780	338	56	3096	652	PRJEB102953	This study
GW4253	G16				2017-05-03	Red Sea	Farasan Banks	Tidhkar Island	18.945	40.6198	12	Midshore reef	>95% EtOH	2021	3793614	3595544	829	16973	5546337	327	54	3484	512	PRJEB102953	This study
GW4339	G16				2017-05-04	Red Sea	Farasan Banks	Pacman	19.1917	40.5786	8.5	Midshore reef	>95% EtOH	2021	2717594	2605984	856	15985	4953551	310	56	2445	184	PRJEB102953	This study
GW5871	G17				2012-02-21	Red Sea	Saudi-Arabia, Farasan Islands	RSS1-2012 St. 24	16.7494	42.0003	1		>95% EtOH	2021	2578776	2452924	781	40971	16042870	392	55	20163	2120	PRJEB102953	This study
GW5967	G17				2012-02-26	Red Sea	Saudi Arabia, Farasan Islands	Dumsuk Island; RSS1-2012 St. 35	16.5436	42.0569			>95% EtOH	2021	4341784	4176238	800	16428	4855477	296	56	2120	163	PRJEB102953	This study
GW6084	G17				2012-03-02	Red Sea	Saudi Arabia, North of Qunfudhah	RSS1-2012 Station 47	19.1948	41.0385			>95% EtOH	2021	4334476	4149570	805	17171	5025057	293	56	2238	163	PRJEB102953	This study
GW6139	G17				2012-03-06	Red Sea	Saudi Arabia, north east of Al Lith	RSS1-2012 St. 58	20.2003	40.1183		Stones and coral rubble at pier over reef flat	>95% EtOH	2021	1782216	1709878	826	91996	29856936	325	55	11535	1811	PRJEB102953	This study
GW3232	G17				2013-09-04	Red Sea	Saudi-Arabia	Al-Wajh	26.2467	36.4467	1	Reef flat	>95% EtOH	2021	2026592	1943236	826	9674	3076142	318	56	2027	120	PRJEB102953	This study
GW3233	G17				2013-09-04	Red Sea	Saudi-Arabia	Al-Wajh	26.2467	36.4467	1	Reef flat	>95% EtOH	2021	2594510	2489694	820	11921	3599135	302	56	2141	100	PRJEB102953	This study
GW3234	G17				2013-09-04	Red Sea	Saudi-Arabia	Al-Wajh	26.2467	36.4467	1	Reef flat	>95% EtOH	2021	3363860	3210014	833	10198	3111713	305	51	3252	98	PRJEB102953	This study
GW3240	G17				2013-09-04	Red Sea	Saudi-Arabia	Al-Wajh	26.2467	36.4467	1	Reef flat	>95% EtOH	2021	2807384	2680776	826	9765	3098060	317	54	2084	167	PRJEB102953	This study
GW3246	G17				2013-09-04	Red Sea	Saudi-Arabia	Al-Wajh	26.2467	36.4467	1	Reef flat	>95% EtOH	2021	1567066	1485388	867	66259	21527125	325	50	8235	1364	PRJEB102953	This study
GW3248	G17				2013-09-04	Red Sea	Saudi-Arabia	Al-Wajh	26.2467	36.4467	12	Reef flat	>95% EtOH	2021	6822382	6494460	772	16189	4944707	305	56	2244	190	PRJEB102953	This study
GW3320	G17				2013-09-04	Red Sea	Saudi-Arabia	Al-Wajh	26.0583	36.5947	5	Vulcanic seashore, shallow water, near Umluj	>95% EtOH	2021	1397746	1306470	824	68723	22479600	327	56	12606	1940	PRJEB102953	This study
GW3364	G17				2013-09-04	Red Sea	Saudi-Arabia	Al-Wajh	26.0589	36.6436	3.5	Coral reef	>95% EtOH	2021	2875502	2764014	802	106199	36046184	339	51	6886	2720	PRJEB102953	This study
GW3389	G17				2013-09-04	Red Sea	Saudi-Arabia	Al-Wajh	26.2467	36.4467	1	Reef flat	>95% EtOH	2021	1418580	1336810	879	13615	3968280	291	56	4954	27	PRJEB102953	This study
GW3390	G17				2013-09-04	Red Sea	Saudi-Arabia	Al-Wajh	25.2108	37.2061	1	Vulcanic seashore, shallow water	>95% EtOH	2021	2499198	2381490	806	13389	3890565	291	56	2005	92	PRJEB102953	This study
GW3406	G17				2013-09-04	Red Sea	Saudi-Arabia	Al-Wajh	26.2467	36.4467	1	Reef flat directly in front of hotel	>95% EtOH	2021	2546514	2439066	825	10152	3138649	309	56	2709	104	PRJEB102953	This study
GW3430	G17				2013-09-04	Red Sea	Saudi-Arabia	Duba	27.6186	35.5197	7	Fringing reef	>95% EtOH	2021	3539074	3381746	799	11978	3685475	308	56	2091	113	PRJEB102953	This study
GW3434	G17				2013-09-04	Red Sea	Saudi-Arabia	Duba	27.6186	35.5197	1	Reef flat, lagoon	>95% EtOH	2021	6052472	5792982	743	17478	5744081	329	56	2414	482	PRJEB102953	This study
GW3479	G17				2013-09-04	Red Sea	Saudi-Arabia	Duba	27.3444	35.6947	8	Fringing reef	>95% EtOH	2021	5529692	5262880	799	16026	4768171	298	54	1907	164	PRJEB102953	This study
GW3487	G17				2013-09-04	Red Sea	Saudi-Arabia	Duba	27.3444	35.6947	8	Fringing reef	>95% EtOH	2021	4315380	4050346	794	44793	14929208	333	53	5882	1197	PRJEB102953	This study
GW3491	G17				2013-09-04	Red Sea	Saudi-Arabia	Duba	27.3444	35.6947	1	Reef flat, lagoon	>95% EtOH	2021	4341644	4144742	784	74913	28221328	377	56	40361	2873	PRJEB102953	This study
GW3528	G17				2013-09-04	Red Sea	Saudi-Arabia	Al Khorayba	28.1078	34.9908	1	Shallow water, sandy bottom, with coral rocks	>95% EtOH	2021	3097990	2939720	803	15166	4512656	298	49	2275	193	PRJEB102953	This study
GW3543	G17				2013-09-04	Red Sea	Saudi-Arabia	Al Khorayba	28.0231	35.1897	1	Shallow water, sandy bottom, with coral rocks	>95% EtOH	2021	4024334	3837610	782	16539	5123724	310	56	2834	263	PRJEB102953	This study
GW5878	G18	SMF.12229	Chalinidae	Cladocroce sp.	2012-02-23	Red Sea	Saudi Arabia, Farasan Islands	Farasan Islands;RSS1-2012 Station 10	16.7188	42.065	8	Enclosed bay with shallow reef fringe and foreshore sandy bottom	>95% EtOH	2021	1649146	1552986	442	19890	5929588	298	56	3291	81	PRJEB60480	Van der Sprong et al. 2024
GW5910	G18				2012-02-23	Red Sea	Saudi Arabia, Farasan Islands	RSS1-2012 Station 10	16.7188	42.065			>95% EtOH	2021	1973978	1830752	372	68715	23898077	348	56	7458	2315	PRJEB102953	This study
GW5876	G19				2012-02-23	Red Sea	Saudi-Arabia, Farasan Islands	Farasan Island; RSS1-2012 St. 10	16.7189	42.065			>95% EtOH	2021	1931378	1834208	377	16745	4990965	298	56	3231	79	PRJEB102953	This study
GW5888	G19				2012-02-23	Red Sea	Saudi-Arabia, Farasan Islands	RSS1-2012 St. 10	16.7188	42.065			>95% EtOH	2021	2047580	1951030	393	23968	7182990	300	56	9573	170	PRJEB102953	This study
GW5907	G19				2012-02-23	Red Sea	Saudi Arabia, Farasan Islands	RSS1-2012 Station 10	16.7188	42.065			>95% EtOH	2021	2741400	2330248	505	113236	33387561	295	56	11484	854	PRJEB102953	This study
GW6202	G19				2012-03-01	Red Sea	Saudi Arabia, south-west of Jazan	RSS1-2012 Trawling St. 4	16.7386	42.4489	42		>95% EtOH	2021	1340392	1261854	363	22109	6293442	285	56	2955	180	PRJEB102953	This study
GW6087	G19				2012-03-02	Red Sea	Saudi Arabia, Qunfudhah	RSS1-2012 St. 45	19.1194	41.0769			>95% EtOH	2021	1910076	1810594	472	24627	6953709	282	50	2306	83	PRJEB102953	This study
GW6100	G19				2012-03-03	Red Sea	Saudi Arabia, Qunfudhah	RSS1-2012 St. 45	19.1194	41.0769			>95% EtOH	2021	673596	639664	364	44348	12321936	278	56	9739	143	PRJEB102953	This study
GW3574	G19				2013-06-24	Red Sea	Saudi-Arabia	Al Khorayba	27.7781	35.4183	1	Sandy, rocky bottom, coral patches, coral reef	>95% EtOH	2021	1389440	1310568	368	15867	4660465	294	56	2354	84	PRJEB102953	This study
GW3398	G19				2013-09-04	Red Sea	Saudi-Arabia	Al-Wajh	26.2467	36.4467	1	Reef flat directly in front of hotel	>95% EtOH	2021	829288	778636	385	52262	14071489	269	56	12211	169	PRJEB102953	This study
GW3405	G19				2013-09-04	Red Sea	Saudi-Arabia	Al-Wajh	26.2467	36.4467	1	Reef flat directly in front of hotel	>95% EtOH	2021	2675756	2513994	383	109746	35868460	327	56	8287	1328	PRJEB102953	This study
GW3407	G19				2013-09-04	Red Sea	Saudi-Arabia	Al-Wajh	26.2467	36.4467	1	Reef flat directly in front of hotel	>95% EtOH	2021	1394854	1324570	389	10130	3072823	303	56	6256	36	PRJEB102953	This study
GW3409	G19				2013-09-04	Red Sea	Saudi-Arabia	Al-Wajh	26.2467	36.4467	1	Reef flat directly in front of hotel	>95% EtOH	2021	2719806	2581356	375	150969	54209303	359	54	20846	3659	PRJEB102953	This study
GW3410	G19				2013-09-04	Red Sea	Saudi-Arabia	Al-Wajh	26.2467	36.4467	1	Reef flat directly in front of hotel	>95% EtOH	2021	1845992	1742242	395	13621	3934407	289	56	5187	41	PRJEB102953	This study
GW3413	G19				2013-09-04	Red Sea	Saudi-Arabia	Al-Wajh	26.2467	36.4467	1	Reef flat directly in front of hotel	>95% EtOH	2021	3173854	2980784	391	146162	47153545	323	56	18586	1898	PRJEB102953	This study
GW3420	G19				2013-09-04	Red Sea	Saudi-Arabia	Al-Wajh	26.2467	36.4467	1	Reef flat directly in front of hotel	>95% EtOH	2021	1578356	1490470	435	17931	5108112	285	56	3193	36	PRJEB102953	This study
GW3490	G19				2013-09-04	Red Sea	Saudi-Arabia	Duba	27.3444	35.6947	1	Reef flat, lagoon	>95% EtOH	2021	1380588	1302572	352	12855	4031383	314	56	3472	136	PRJEB102953	This study
GW5930	G20				2012-02-24	Red Sea	Saudi Arabia, Farasan Islands	RSS1-2012 St. 28	16.7286	42.1794		Dive from boat near harbour	>95% EtOH	2021	3446468	3273670	731	30594	8929386	292	56	4387	132	PRJEB102953	This study
GW6186	G20				2012-03-01	Red Sea	Saudi Arabia, west of Jazan	RSS1-2012 Trawling St. 8	16.8936	42.3939	26		>95% EtOH	2021	1600308	1523034	511	13821	3973278	287	56	2367	30	PRJEB102953	This study
GW6176	G20				2012-03-07	Red Sea	Saudi Arabia, north-east of Al Lith	RSS1-2012 Trawling St. 66	20.1997	40044167		National Prawn Company	>95% EtOH	2021	1760588	1649982	623	22472	6483370	289	56	4734	38	PRJEB102953	This study
GW3496	G20				2013-09-04	Red Sea	Saudi-Arabia	Duba	27.3444	35.6947	1	Reef flat, lagoon	>95% EtOH	2021	1320144	1229900	483	81118	20885248	257	56	2874	92	PRJEB102953	This study
GW5915	G21				2012-02-24	Red Sea	Saudi Arabia, Farasan Islands	RSS1-2012 St. 28	16.7286	42.1794		Dive from boat near harbour	>95% EtOH	2021	3434984	3316878	710	20056	6148106	307	56	2826	161	PRJEB102953	This study
GW5943	G21				2012-02-25	Red Sea	Saudi Arabia, Farasan Islands	north-west; RSS1-2012 St. 31	16.8658	41.8097		Dead reef, overgrown with algae	>95% EtOH	2021	2175854	1081072	807	16871	5285026	313	56	5545	337	PRJEB102953	This study
GW3415	G21				2013-09-04	Red Sea	Saudi-Arabia	Al-Wajh	26.2467	36.4467	1	Reef flat directly in front of hotel	>95% EtOH	2021	4899324	4707514	809	108763	41405059	381	51	18531	3526	PRJEB102953	This study
GW3448	G21				2013-09-04	Red Sea	Saudi-Arabia	Duba	27.6186	35.5197	1	Reef flat, lagoon	>95% EtOH	2021	3098242	2977936	1027	10555	3217063	305	56	3667	65	PRJEB102953	This study
GW6015	G22	SMF.12221	Petrosiidae	Petrosia (Petrosia) aff. spheroida	2012-03-01	Red Sea	Saudi Arabia, Qunfudhah	reef with small sandy island SW of Qunfudhah, dive from boat;RSS1-2012 Station 46	19.0447	41.037	18	Island fringing reef	>95% EtOH	2021	455716	431526	288	26806	7159217	267	56	1115	3	PRJEB60480	Van der Sprong et al. 2024
GW3092	G22				2013-04-26	Red Sea	Thuwal Reefs	Shi'b Nazar West	22.3397	38.8478	33	Frontreef	>95% EtOH	2021	2145980	2037736	335	177510	52636454	297	53	5961	2004	PRJEB102953	This study
GW4420	NA				2017-05-05	Red Sea	Farasan Banks	Safiq Island	19.5406	40.7517		Inshore reef	>95% EtOH	2021	1971472	1865638	873	29599	8677942	293	56	3930	117	PRJEB102953	This study
GW4436	NA	SNSB-BSPG.GW4436	Callyspongiidae	Callyspongia (Euplacella) sp.	2017-05-06	Red Sea	Farasan Banks	Safiq Island	19.5405	40.7517		Inshore reef	>95% EtOH	2021	3271474	3100226	893	14659	4566015	311	56	2413	279	PRJEB60480	Van der Sprong et al. 2024
GW4439	NA				2017-05-06	Red Sea	Farasan Banks	Safiq Island	19.5405	40.7517		Inshore reef	>95% EtOH	2021	1797472	1647848	699	35021	9869309	282	56	2785	120	PRJEB102953	This study
GW4440	NA				2017-05-06	Red Sea	Farasan Banks	Safiq Island	19.5405	40.7517		Inshore reef	>95% EtOH	2021	863452	809448	893	18473	5731653	310	56	2629	110	PRJEB102953	This study
